# Intron Losses and Gains in Nematodes: Not Eccentric at All

**DOI:** 10.1101/2021.04.06.438725

**Authors:** Ming-Yue Ma, Ji Xia, Kunxian Shu, Deng-Ke Niu

## Abstract

The evolution of spliceosomal introns has been widely studied among various eukaryotic groups. Researchers nearly reached the consensuses on the pattern and the mechanisms of intron losses and gains across eukaryotes. However, according to previous studies that analyzed a few genes or genomes of nematodes, Nematoda seem to be an eccentric group. Taking advantage of the recent accumulation of sequenced genomes, we carried out an extensive analysis on the intron losses and gains using 104 nematodes genomes across all the five Clades of the phylum. Nematodes have a wide range of intron density, from less than one to more than nine per 1kbp coding sequence. The rates of intron losses and gains exhibit significant heterogeneity both across different nematode lineages and across different evolutionary stages of the same lineage. The frequency of intron losses far exceeds that of intron gains. Five pieces of evidence supporting the model of cDNA-mediated intron loss have been observed in ten *Caenorhabditis* species, the dominance of the precise intron losses, frequent loss of adjacent introns, and high-level expression of the intron-lost genes, preferential losses of short introns, and the preferential losses of introns close to 3′-ends of genes. Like studies in most eukaryotic groups, we cannot find the source sequences for the limited number of intron gains detected in the *Caenorhabditis* genomes. All the results indicate that nematodes are a typical eukaryotic group rather than an outlier in intron evolution.
