## Supplementary material for "Intron Losses and Gains in Nematodes: Not Eccentric at All": All the supplementary tables and figures.: Supplementary Table S1 The genomic and taxonomical information of the studied nematode species.xlsx

### Sheet: TableS1
Species information								Genome and annotation information				All annotated coding genes							Orthologous gene (1,577 sets)
Species Name	Abbreviation of species	Classify	Phylum	Class	Order	Family	Genus	BioProject	Assembly	Genome size (bp)	Genome size (Mb)	Coding genes NO.	Gene transcripts NO.	aver. CDS length (bp)	aver. Intron length (bp)	median. CDS length (bp)	median. Intron length (bp)	Extant Intron density /kb	aver. CDS length (bp)	aver. Intron length (bp)	median. CDS length (bp)	median. Intron length (bp)	Length of protein (AA)	Coding seuqnce (kb)	Intron number	Intron density /kb
Plectus sambesii	Psam	Clade C	Nematoda	Chromadorea	Plectida	Plectidae	Plectus	PRJNA390260	Psam_v1.0	186666232	186.666	39067	40622	195.411	337.669	156	284	4.17305	175.308	293.027	147	251	885951	2657.85	13616	5.12293
Soboliphyme baturini	Sbat	Clade I	Nematoda	Enoplea	Dioctophymatida	Soboliphymatidae	Soboliphyme	PRJEB516	S_baturini_Dall_Island_0011_upd	218332512	218.333	13193	13193	200.101	1028.15	148	139	3.82126	177.525	961.245	138	119	600373	1801.12	8713	4.83755
Romanomermis culicivorax	Rcul	Clade I	Nematoda	Enoplea	Mermithida	Mermithidae	Romanomermis	PRJEB1358	nRc.2.0	322765761	322.766	48376	48376	151.37	1344.76	117	651	4.86019	157.849	711.16	132	238.5	647879	1943.64	10901	5.60856
Trichinella britovi	Tbri	Clade I	Nematoda	Enoplea	Trichinellida	Trichinellidae	Trichinella	PRJNA257433	T3_ISS120_r1.0	51504795	51.5048	16058	20907	174.438	236.579	128	75	5.017	179.23	203.031	132	71	1091033	3273.1	16780	5.12664
Trichinella murrelli	Tmur	Clade I	Nematoda	Enoplea	Trichinellida	Trichinellidae	Trichinella	PRJNA257433	T5_ISS417_r1.0	49016728	49.0167	14852	18645	172.826	233.496	126	76	5.05192	178.88	190.961	131	71	1079432	3238.3	16625	5.13387
Trichinella nativa	Tnat	Clade I	Nematoda	Enoplea	Trichinellida	Trichinellidae	Trichinella	PRJNA257433	T2_ISS10_r1.0	47933238	47.9332	13545	17293	174.106	242.173	127	76	5.05177	180.235	196.786	132	71	1117217	3351.65	17105	5.10345
Trichinella nelsoni	Tnel	Clade I	Nematoda	Enoplea	Trichinellida	Trichinellidae	Trichinella	PRJNA257433	T7_ISS37_r1.0	47436005	47.436	13229	17008	173.135	237.73	127	76	5.09543	178.967	192.234	131	72	1095884	3287.65	16882	5.13497
Trichinella papuae	Tpap	Clade I	Nematoda	Enoplea	Trichinellida	Trichinellidae	Trichinella	PRJNA257433	T10_ISS1980_r1.0	46844510	46.8445	11837	16247	174.802	255.592	129	75	5.05481	178.929	205.189	132	71	1020816	3062.45	15669	5.1165
Trichinella patagoniensis	Tpat	Clade I	Nematoda	Enoplea	Trichinellida	Trichinellidae	Trichinella	PRJNA257433	T12_ISS2496_r1.0	49773209	49.7732	15319	19538	174.751	227.298	128	75	4.96605	179.235	195.076	132	71	1052584	3157.75	16146	5.11313
Trichinella pseudospiralis	Tpse	Clade I	Nematoda	Enoplea	Trichinellida	Trichinellidae	Trichinella	PRJNA257433	T4_ISS470_r1.0	48398615	48.3986	14621	14920	169.944	217.088	123	77	4.94549	179.668	184.019	132	71	1061460	3184.38	16256	5.10492
Trichinella spiralis	Tspi	Clade I	Nematoda	Enoplea	Trichinellida	Trichinellidae	Trichinella	PRJNA12603	Trichinella_spiralis-3.7.1	63525422	63.5254	16380	16380	178.15	197.519	129	83	4.56668	177.229	172.65	131	75	911214	2733.64	13997	5.12028
Trichinella zimbabwensis	Tzim	Clade I	Nematoda	Enoplea	Trichinellida	Trichinellidae	Trichinella	PRJNA257433	T11_ISS1029_r1.0	50795114	50.7951	14764	19269	175.502	257.305	128	75	4.97467	179.574	202.636	132	72	1023720	3071.16	15672	5.10296
Trichuris muris	Tmur2	Clade I	Nematoda	Enoplea	Trichinellida	Trichuridae	Trichuris	PRJEB126	TMUE3.0	111837642	111.838	14995	18200	204.898	404.949	133	57	4.12712	176.088	340.932	131	56	954379	2863.14	14754	5.15309
Trichuris suis	Tsui	Clade I	Nematoda	Enoplea	Trichinellida	Trichuridae	Trichuris	PRJNA208415	Tsuis_adult_male_v1.0	74234559	74.2346	14436	14436	211.797	458.02	142	59	3.78532	192.372	347.045	137	56	963754	2891.26	13658	4.72389
Trichuris trichiura	Ttri	Clade I	Nematoda	Enoplea	Trichinellida	Trichuridae	Trichuris	PRJEB535	TTRE2.1	75496394	75.4964	9650	9650	228.199	283.847	148	57	3.61545	196.071	246.552	142	56	847826	2543.48	11483	4.51468
Anisakis simplex	Asim	Clade III	Nematoda	Chromadorea	Rhabditida	Anisakidae	Anisakis	PRJEB496	A_simplex_0011_upd	126869778	126.87	20971	20971	165.178	324.645	145	226	4.82296	156.102	295.569	144	203	725432	2176.3	12472	5.73084
Ascaris lumbricoides	Alum	Clade III	Nematoda	Chromadorea	Rhabditida	Ascarididae	Ascaris	PRJEB4950	A_lumbricoides_Ecuador_v1_5_4	316975410	316.975	23604	23604	155.828	978.529	140	723	5.32265	149.227	895.331	140	693	891838	2675.51	16391	6.1263
Ascaris suum	Asuu	Clade III	Nematoda	Chromadorea	Rhabditida	Ascarididae	Ascaris	PRJNA80881	AscSuum_1.0_submitted	272782664	272.783	18542	18542	152.985	1022.91	138	690	5.51949	148.47	934.214	139	669	841714	2525.14	15472	6.12718
Parascaris equorum	Pequ	Clade III	Nematoda	Chromadorea	Rhabditida	Ascarididae	Parascaris	PRJEB514	P_equorum_v1_0_4	185376996	185.377	14472	14472	141.006	695.28	129	524	5.01542	137.315	694.914	129	541	257105	771.315	4478	5.80567
Parascaris univalens	Puni	Clade III	Nematoda	Chromadorea	Rhabditida	Ascarididae	Parascaris	PRJNA386823	ASM225920v1	253353821	253.354	14323	40373	148.827	1095.71	135	685	6.00225	146.262	943.266	138	657	923523	2770.57	17407	6.28282
Dracunculus medinensis	Dmed	Clade III	Nematoda	Chromadorea	Rhabditida	Dracunculidae	Dracunculus	PRJEB500	D_medinensis_Ghana_v2_0_4	103750625	103.751	10969	10969	149.14	338.435	138	204	5.81924	146.034	292.838	139	175	812431	2437.29	15168	6.2233
Gongylonema pulchrum	Gpul	Clade III	Nematoda	Chromadorea	Rhabditida	Gongylonematidae	Gongylonema	PRJEB505	G_pulchrum_Hokkaido_0011_upd	322334493	322.334	27158	27158	163.919	682.824	146	519	4.25828	150.884	661.422	141	514	431789	1295.37	7165	5.53125
Acanthocheilonema viteae	Avit	Clade III	Nematoda	Chromadorea	Rhabditida	Onchocercidae	Acanthocheilonema	PRJEB1697	ASM90053725v1	77350906	77.3509	10397	10397	149.873	303.914	136	226	5.91835	146.079	274.946	138	210	923151	2769.45	17452	6.30161
Brugia malayi	Bmal	Clade III	Nematoda	Chromadorea	Rhabditida	Onchocercidae	Brugia	PRJNA10729	Bmal-4.0	88235797	88.2358	10928	16904	148.349	347.868	135	227	6.05393	146.093	295.036	138	209	945739	2837.22	17872	6.29913
Brugia pahangi	Bpah	Clade III	Nematoda	Chromadorea	Rhabditida	Onchocercidae	Brugia	PRJEB497	B_pahangi_Glasgow_0011_upd	90545113	90.5451	14674	14674	148.929	288.207	136	220	5.74609	147.025	254.703	138	200	904840	2714.52	16924	6.23462
Brugia timori	Btim	Clade III	Nematoda	Chromadorea	Rhabditida	Onchocercidae	Brugia	PRJEB4663	B_timori_Indonesia_v1_0_4_001_upd	64930714	64.9307	16203	16203	146.43	272.257	133	215	5.46729	142	243.812	136	200	592694	1778.08	11092	6.23818
Dirofilaria immitis	Dimm	Clade III	Nematoda	Chromadorea	Rhabditida	Onchocercidae	Dirofilaria	PRJEB1797	nDi.2.2	88309529	88.3095	12857	12857	146.002	338.04	134	234	5.96963	144.193	296.357	137	217	931758	2795.27	17855	6.38757
Elaeophora elaphi	Eela	Clade III	Nematoda	Chromadorea	Rhabditida	Onchocercidae	Elaeophora	PRJEB502	E_elaphi_v1_0_4	82568297	82.5683	10410	10410	149.761	297.993	137	234	5.87859	146.326	263.977	138	214	871892	2615.68	16379	6.26186
Loa loa	Lloa	Clade III	Nematoda	Chromadorea	Rhabditida	Onchocercidae	Loa	PRJNA37757	Loa_loa_V3	91373458	91.3735	14908	15445	149.228	331.334	136	238	5.70683	145.633	296.528	137	223	893191	2679.57	16856	6.29055
Litomosoides sigmodontis	Lsig	Clade III	Nematoda	Chromadorea	Rhabditida	Onchocercidae	Litomosoides	PRJEB3075	ASM90053727v1	64813410	64.8134	10246	10246	146.783	259.292	135	201	6.05691	144.18	234.448	137	187	912632	2737.9	17472	6.38154
Onchocerca flexuosa	Ofle	Clade III	Nematoda	Chromadorea	Rhabditida	Onchocercidae	Onchocerca	PRJEB512	O_flexuosa_Cordoba_0011_upd	86175476	86.1755	16119	16119	148.787	276.376	138	219	5.29242	146.477	254.538	139	204	527507	1582.52	9370	5.92093
Onchocerca ochengi	Ooch	Clade III	Nematoda	Chromadorea	Rhabditida	Onchocercidae	Onchocerca	PRJEB1465	ASM90053720v1	95513350	95.5134	13990	13990	149.983	316.2	136	246	5.71162	145.328	288.694	137	229	847493	2542.48	15968	6.28048
Onchocerca volvulus	Ovol	Clade III	Nematoda	Chromadorea	Rhabditida	Onchocercidae	Onchocerca	PRJEB513	ASM49940v2	96427137	96.4271	12109	13945	146.027	388.718	133	256	5.99762	147.029	324.227	138	232	971108	2913.32	18263	6.26878
Wuchereria bancrofti	Wban	Clade III	Nematoda	Chromadorea	Rhabditida	Onchocercidae	Wuchereria	PRJEB536	W_bancrofti_Jakarta_0011_upd	76991470	76.9915	13058	13058	146.236	282.937	135	225	5.83431	144.421	255.602	137	208	775256	2325.77	14602	6.27836
Enterobius vermicularis	Ever	Clade III	Nematoda	Chromadorea	Rhabditida	Oxyuridae	Enterobius	PRJEB503	E_vermicularis_Canary_Islands_upd	150050672	150.051	12895	12895	150.501	272.959	137	154	5.76282	145.686	227.699	139	132	852706	2558.12	16032	6.26711
Syphacia muris	Smur	Clade III	Nematoda	Chromadorea	Rhabditida	Oxyuridae	Syphacia	PRJEB524	S_muris_Valencia_v1_0_4	99093317	99.0933	11117	11119	149.937	230.7	137	136	5.85931	145.479	192.026	138	125	868643	2605.93	16386	6.28797
Thelazia callipaeda	Tcal	Clade III	Nematoda	Chromadorea	Rhabditida	Thelaziidae	Thelazia	PRJEB1205	T_callipaeda_Ticino_0011_upd	75392092	75.3921	10912	10912	151.199	269.045	139	202	5.79773	147.562	232.891	139	182	893815	2681.45	16640	6.20561
Toxocara canis	Tcan	Clade III	Nematoda	Chromadorea	Rhabditida	Toxocaridae	Toxocara	PRJEB533	T_canis_Equador_0011_upd	299788016	299.788	20264	20264	161.511	955.214	144	738	5.14586	150.936	884.409	142	711	797172	2391.52	14326	5.99034
Ditylenchus destructor	Ddes	Clade IV	Nematoda	Chromadorea	Rhabditida	Anguinidae	Ditylenchus	PRJNA312427	ASM157970v1	111138200	111.138	13931	13938	145.754	332.318	126	163	6.0877	137.905	285.006	123	128	939790	2819.37	19027	6.74867
Ditylenchus dipsaci	Ddip	Clade IV	Nematoda	Chromadorea	Rhabditida	Anguinidae	Ditylenchus	PRJNA498219	D.dipsaci.v1.0	227234012	227.234	26428	28064	121.465	516.36	99	57	7.13118	107.024	410.125	90	55	774669	2324.01	20261	8.71813
Bursaphelenchus xylophilus	Bxyl	Clade IV	Nematoda	Chromadorea	Rhabditida	Aphelenchoididae	Bursaphelenchus	PRJEA64437	ASM23113v1_submitted	74561461	74.5615	17704	17704	225.384	259.042	181	76	3.5507	238.256	195.59	194	64	858951	2576.85	9310	3.61293
Acrobeloides nanus	Anan	Clade IV	Nematoda	Chromadorea	Rhabditida	Cephalobidae	Acrobeloides	PRJEB26554	v1	248054631	248.055	32984	35673	178.081	405.917	144	227	4.6338	175.869	349.395	150	218	886958	2660.87	13621	5.11899
Globodera pallida	Gpal	Clade IV	Nematoda	Chromadorea	Rhabditida	Heteroderidae	Globodera	PRJEB123	GPAL001	123625196	123.625	16403	16403	135.064	189.595	116	91	6.48009	132.916	160.576	120	78	761310	2283.93	15932	6.9757
Globodera rostochiensis	Gros	Clade IV	Nematoda	Chromadorea	Rhabditida	Heteroderidae	Globodera	PRJEB13504	nGr	95876286	95.8763	14308	14309	145.413	192.695	124	78	6.09071	139.073	147.854	125	70	944231	2832.69	18846	6.65303
Heterodera glycines	Hgly	Clade IV	Nematoda	Chromadorea	Rhabditida	Heteroderidae	Heterodera	PRJNA381081	Hetgly_1	123846405	123.846	29679	32253	165.057	213.943	127	77	5.22419	141.802	170.167	126	65	950548	2851.64	18656	6.54219
Meloidogyne arenaria	Mare	Clade IV	Nematoda	Chromadorea	Rhabditida	Meloidogynidae	Meloidogyne	PRJEB8714	ASM90000398v1	258067405	258.067	101269	103000	169.681	159.062	135	57	4.66085	146.793	156.913	132	51	901306	2703.92	16886	6.24501
Meloidogyne enterolobii	Ment	Clade IV	Nematoda	Chromadorea	Rhabditida	Meloidogynidae	Meloidogyne	PRJNA340324	ASM369367v1	162967259	162.967	29473	30946	145.072	213.002	126	76	5.78906	137.682	184.035	125	53	795207	2385.62	15902	6.66577
Meloidogyne floridensis	Mflo	Clade IV	Nematoda	Chromadorea	Rhabditida	Meloidogynidae	Meloidogyne	PRJEB6016	nMf_1_1	96673063	96.6731	49938	49941	114.721	173.46	90	88	6.81169	129.78	157.72	118	54	621325	1863.97	12898	6.91962
Meloidogyne graminicola	Mgra	Clade IV	Nematoda	Chromadorea	Rhabditida	Meloidogynidae	Meloidogyne	PRJNA411966	Mgraminicola_V1	38184958	38.185	10895	10895	145.012	111.423	124	48	6.12611	138.239	94.3921	125	46	846646	2539.94	16921	6.66197
Meloidogyne hapla	Mhap	Clade IV	Nematoda	Chromadorea	Rhabditida	Meloidogynidae	Meloidogyne	PRJNA29083	Freeze_1	53017507	53.0175	14419	14419	171.341	152.969	144	53	4.8816	153.281	120.412	138	49	812177	2436.53	14446	5.92892
Meloidogyne incognita	Minc	Clade IV	Nematoda	Chromadorea	Rhabditida	Meloidogynidae	Meloidogyne	PRJEB8714	Meloidogyne_incognita_V3	183531997	183.532	43718	45351	161.052	172.663	130	52	5.20771	146.518	167.37	132	50	889012	2667.04	16670	6.25038
Meloidogyne javanica	Mjav	Clade IV	Nematoda	Chromadorea	Rhabditida	Meloidogynidae	Meloidogyne	PRJEB8714	ASM90000394v1	235798407	235.798	97208	98578	167.333	154.807	134	57	4.68304	145.739	150.533	131	51	868143	2604.43	16332	6.27086
Halicephalobus mephisto	Hmep	Clade IV	Nematoda	Chromadorea	Rhabditida	Panagrolaimidae	Halicephalobus	PRJNA528747	SWDT01000000	61428783	61.4288	12546	28062	334.264	511.049	209	144	2.39068	369.775	323.825	241	49	955367	2866.1	6261	2.1845
Panagrellus redivivus	Pred	Clade IV	Nematoda	Chromadorea	Rhabditida	Panagrolaimidae	Panagrellus	PRJNA186477	Pred3	65093147	65.0931	24249	26372	288.307	163.12	206	53	2.59841	327.265	137.398	221	54	933639	2800.92	7029	2.50954
Steinernema carpocapsae	Scar	Clade IV	Nematoda	Chromadorea	Rhabditida	Steinernematidae	Steinernema	PRJNA202318	ASM75764v3	84512609	84.5126	30931	36703	213.149	147.369	167	47	3.62424	232.1	132.869	184	47	850325	2550.97	9464	3.70995
Steinernema feltiae	Sfel	Clade IV	Nematoda	Chromadorea	Rhabditida	Steinernematidae	Steinernema	PRJNA204661	S_felt_v1_submitted	82627153	82.6272	33457	36432	220.025	152.686	168	48	3.5519	227.123	109.31	180	47	870618	2611.85	9973	3.81836
Steinernema glaseri	Sgla	Clade IV	Nematoda	Chromadorea	Rhabditida	Steinernematidae	Steinernema	PRJNA204943	S_glas_v1_submitted	92932499	92.9325	34137	37114	216.265	217.702	166	50	3.56757	221.467	158.719	177	47	854946	2564.84	10075	3.92812
Steinernema monticolum	Smon	Clade IV	Nematoda	Chromadorea	Rhabditida	Steinernematidae	Steinernema	PRJNA205067	S_monti_v1_submitted	89356173	89.3562	36005	38379	217.014	156.438	165	48	3.48506	227.838	118.919	180.5	47	816111	2448.33	9237	3.77277
Steinernema scapterisci	Ssca	Clade IV	Nematoda	Chromadorea	Rhabditida	Steinernematidae	Steinernema	PRJNA204942	S_scapt_v1_submitted	79776474	79.7765	31376	33147	224.786	152.562	168	47	3.51547	231.255	126.224	183	47	913194	2739.58	10332	3.77138
Parastrongyloides trichosuri	Ptri	Clade IV	Nematoda	Chromadorea	Rhabditida	Strongyloididae	Parastrongyloides	PRJEB515	P_trichosuri_KNP	42486966	42.487	15010	15010	592.268	178.924	348	48	0.965344	725.064	154.608	345	47	929142	2787.43	2312	0.829439
Strongyloides papillosus	Spap	Clade IV	Nematoda	Chromadorea	Rhabditida	Strongyloididae	Strongyloides	PRJEB525	S_papillosus_LIN_v2_1_4	60447969	60.448	18456	18456	549.332	143.262	304	48	0.997315	716.537	146.083	343	49	907472	2722.42	2261	0.830512
Strongyloides ratti	Srat	Clade IV	Nematoda	Chromadorea	Rhabditida	Strongyloididae	Strongyloides	PRJEB125	S_ratti_ED321_v5_0_4	43166851	43.1669	12464	13070	518.807	189.368	264	52	1.21504	638.656	185.342	289	51	917428	2752.28	2782	1.0108
Strongyloides stercoralis	Sste	Clade IV	Nematoda	Chromadorea	Rhabditida	Strongyloididae	Strongyloides	PRJEB528	S_stercoralis_PV0001_v2_0_4	42674647	42.6746	13098	13098	522.261	195.521	265	51	1.18498	652.156	192.383	297	53	921584	2764.75	2715	0.982005
Strongyloides venezuelensis	Sven	Clade IV	Nematoda	Chromadorea	Rhabditida	Strongyloididae	Strongyloides	PRJEB530	S_venezuelensis_HH1	52178999	52.179	16904	16904	500.445	206.64	261	50	1.16664	697.471	176.866	318	49	880609	2641.83	2297	0.869474
Micoletzkya japonica	Mjap	Clade V	Nematoda	Chromadorea	Rhabditida	Diplogasteridae	Micoletzkya	PRJEB27334	Micoletzkya_japonica_genome	201900956	201.901	24971	24971	108.258	439.838	95	166	8.29102	103.994	288.048	97	140	1014605	3043.82	27847	9.14872
Parapristionchus giblindavisi	Pgib	Clade V	Nematoda	Chromadorea	Rhabditida	Diplogasteridae	Parapristionchus	PRJEB27334	Parapristionchus_genome	200833897	200.834	35770	35770	103.613	345.942	91	150	8.47588	103.874	297.423	97	116	936929	2810.79	25615	9.11311
Pristionchus arcanus	Parc	Clade V	Nematoda	Chromadorea	Rhabditida	Neodiplogasteridae	Pristionchus	PRJEB27334	P._arcanus_genome	202757162	202.757	35909	35909	104.277	269.727	90	108	8.80677	99.8078	300.589	93	140	1123084	3369.25	32328	9.59501
Pristionchus entomophagus	Pent	Clade V	Nematoda	Chromadorea	Rhabditida	Neodiplogasteridae	Pristionchus	PRJEB27334	P._entomophagus_genome	264161588	264.162	37278	37278	103.434	312.207	91	131	8.69681	99.9741	330.824	93	154	1076039	3228.12	30860	9.55975
Pristionchus exspectatus	Pexs	Clade V	Nematoda	Chromadorea	Rhabditida	Neodiplogasteridae	Pristionchus	PRJEB24288	Pristionchus_exspectatus_de_novo_assembly	177635997	177.636	31172	31172	103.376	246.089	90	115	8.88973	100.062	272.417	93	136	1112968	3338.9	31939	9.56571
Pristionchus fissidentatus	Pfis	Clade V	Nematoda	Chromadorea	Rhabditida	Neodiplogasteridae	Pristionchus	PRJEB27334	Pristionchus_fissidentatus_genome	247442930	247.443	25634	25634	100.207	388.814	90	175	9.13535	100.3	393.615	94	188	1104083	3312.25	31592	9.53793
Pristionchus japonicus	Pjap	Clade V	Nematoda	Chromadorea	Rhabditida	Neodiplogasteridae	Pristionchus	PRJEB27334	Pristionchus_japonicus_genome	223093336	223.093	31995	31995	103.73	253.01	91	98	8.8527	99.7765	295.707	93	122	1115917	3347.75	32114	9.59271
Pristionchus maxplancki	Pmax	Clade V	Nematoda	Chromadorea	Rhabditida	Neodiplogasteridae	Pristionchus	PRJEB27334	Prisstionchus_maxplancki_genome	265592641	265.593	31765	31765	103.265	269.944	91	83	8.95985	99.6345	326.46	93	115	1158160	3474.48	33442	9.62504
Pristionchus mayeri	Pmay	Clade V	Nematoda	Chromadorea	Rhabditida	Neodiplogasteridae	Pristionchus	PRJEB27334	Pristionchus_mayeri_genome	297448349	297.448	36554	36554	101.912	332.74	90	122	8.83873	100.573	326.79	93	122	1042966	3128.9	29669	9.48225
Pristionchus pacificus	Ppac	Clade V	Nematoda	Chromadorea	Rhabditida	Neodiplogasteridae	Pristionchus	PRJNA12644	El_Paco	158500396	158.5	26342	26463	106.065	273.212	91	114	8.68106	100.445	301.412	93	146	1160450	3481.35	33216	9.54113
Caenorhabditis angaria	Cang	Clade V	Nematoda	Chromadorea	Rhabditida	Rhabditidae	Caenorhabditis	PRJNA51225	40981	105997628	105.998	27970	33934	254.92	409.169	183	106	2.78468	241.426	437.195	177	140	666242	1998.73	6834	3.41918
Caenorhabditis brenneri	Cbre	Clade V	Nematoda	Chromadorea	Rhabditida	Rhabditidae	Caenorhabditis	PRJNA20035	C_brenneri-6.0.1b	190369721	190.37	30705	33389	230.441	257.399	156	54	3.50354	254.325	252.74	168	53	899330	2697.99	9074	3.36324
Caenorhabditis briggsae	Cbri	Clade V	Nematoda	Chromadorea	Rhabditida	Rhabditidae	Caenorhabditis	PRJNA10731	CB4	108384165	108.384	20829	27172	208.806	362.176	147	53	4.0282	247.805	343.266	166	52	932710	2798.13	9746	3.48304
Caenorhabditis elegans	Cele	Clade V	Nematoda	Chromadorea	Rhabditida	Rhabditidae	Caenorhabditis	PRJNA13758	WBcel235	100286401	100.286	19999	65173	209.064	378.536	146	79	4.01706	238.324	373.605	165	73	944330	2832.99	10330	3.64632
Caenorhabditis japonica	Cjap	Clade V	Nematoda	Chromadorea	Rhabditida	Rhabditidae	Caenorhabditis	PRJNA12591	C_japonica-7.0.1	166256191	166.256	29935	38988	238.148	515.981	158	80	3.08705	253.809	591.385	163	89	796079	2388.24	7900	3.30788
Caenorhabditis latens	Clat	Clade V	Nematoda	Chromadorea	Rhabditida	Rhabditidae	Caenorhabditis	PRJNA248912	CaeLat1.0	117124750	117.125	24855	25624	203.549	252.324	143	53	4.05238	239.36	247.675	161	53	893437	2680.31	9707	3.62159
Caenorhabditis nigoni	Cnig	Clade V	Nematoda	Chromadorea	Rhabditida	Rhabditidae	Caenorhabditis	PRJNA384657	nigoni.pc_2016.07.14	129488540	129.489	29167	44605	222.063	264.554	153	53	3.647	253.101	269.09	170	52	911831	2735.49	9277	3.39134
Caenorhabditis remanei	Crem	Clade V	Nematoda	Chromadorea	Rhabditida	Rhabditidae	Caenorhabditis	PRJNA53967	C_remanei-15.0.1	145442736	145.443	31438	33033	240.395	247.302	158	52	3.32773	255.141	280.501	171	54	914426	2743.28	9218	3.36021
Caenorhabditis sinica	Csin	Clade V	Nematoda	Chromadorea	Rhabditida	Rhabditidae	Caenorhabditis	PRJNA194557	1	131797386	131.797	34696	46280	221.543	202.302	152	54	3.65679	243.903	218.368	166	53	871389	2614.17	9172	3.50857
Caenorhabditis tropicalis	Ctro	Clade V	Nematoda	Chromadorea	Rhabditida	Rhabditidae	Caenorhabditis	PRJNA53597	Caenorhabditis_sp11_JU1373-3.0.1	79321433	79.3214	22326	27721	218.785	188.588	154	48	3.67622	249.669	162.918	167	48	854726	2564.18	8755	3.41435
Diploscapter coronatus	Dcor	Clade V	Nematoda	Chromadorea	Rhabditida	Rhabditidae	Diploscapter	PRJDB3143	ASM220778v1	170470382	170.47	34063	34063	124.854	213.353	112	120	7.20744	122.582	210.242	114	147	935354	2806.06	21360	7.61209
Diploscapter pachys	Dpac	Clade V	Nematoda	Chromadorea	Rhabditida	Rhabditidae	Diploscapter	PRJNA280107	DipSp1Ass11Ann3	157719873	157.72	27341	38423	138.152	212.996	117	132	6.52099	123.432	209.279	115	151	941122	2823.37	21407	7.58208
Mesorhabditis belari	Mbel	Clade V	Nematoda	Chromadorea	Rhabditida	Rhabditidae	Mesorhabditis	PRJEB30104	M.Belari_Hybrid_genome	163453184	163.453	27588	30020	106.388	300.249	95	82	8.48632	102.692	191.429	96	52	911756	2735.27	25157	9.19727
Oscheius tipulae	Otip	Clade V	Nematoda	Chromadorea	Rhabditida	Rhabditidae	Oscheius	PRJEB15512	Oscheius_tipulae_assembly_v2	59468623	59.4686	14626	14938	159.753	157.583	132	41	5.5193	167.997	143.221	140	41	930377	2791.13	15134	5.42217
Ancylostoma caninum	Acan	Clade V	Nematoda	Chromadorea	Strongylida	Ancylostomatidae	Ancylostoma	PRJNA72585	A_caninum_9.3.2.ec.cg.pg	465750606	465.751	30198	30198	124.658	318.509	112	96	6.73554	121.801	288.283	114	96	802419	2407.26	18265	7.58747
Ancylostoma ceylanicum	Acey	Clade V	Nematoda	Chromadorea	Strongylida	Ancylostomatidae	Ancylostoma	PRJNA231479	Acey_2013.11.30.genDNA	313092710	313.093	36687	65583	137.786	645.146	113	117	6.17448	121.275	471.602	114	101	886478	2659.43	20400	7.67081
Ancylostoma duodenale	Aduo	Clade V	Nematoda	Chromadorea	Strongylida	Ancylostomatidae	Ancylostoma	PRJNA72581	A_duodenale_2.2.ec.cg.pg	332878295	332.878	27485	27485	130.84	339.47	114	116	6.07834	120.429	285.948	114	104	591270	1773.81	13228	7.45739
Necator americanus	Name	Clade V	Nematoda	Chromadorea	Strongylida	Ancylostomatidae	Necator	PRJNA72135	N__americanus_v1	244075060	244.075	19153	19153	125.913	642.532	112	141	6.7032	121.757	440.182	114	109	741855	2225.57	16781	7.54011
Angiostrongylus cantonensis	Acan2	Clade V	Nematoda	Chromadorea	Strongylida	Angiostrongylidae	Angiostrongylus	PRJEB493	A_cantonensis_Taipei_v1_5_4	253242791	253.243	14520	14520	129.639	719.175	117	214	6.55028	120.914	535.918	115	137	683939	2051.82	15478	7.54356
Angiostrongylus costaricensis	Acos	Clade V	Nematoda	Chromadorea	Strongylida	Angiostrongylidae	Angiostrongylus	PRJEB494	A_costaricensis_Costa_Rica_0011_upd	262782696	262.783	13417	13417	129.412	772.159	117	231	6.70534	120.707	569.044	115	141	770951	2312.85	17628	7.62176
Oesophagostomum dentatum	Oden	Clade V	Nematoda	Chromadorea	Strongylida	Chabertiidae	Oesophagostomum	PRJNA72579	O_dentatum_10.0.ec.cg.pg	489973581	489.974	25291	25291	123.185	353.119	111	75	6.58653	120.462	310.443	114	79	554021	1662.06	12356	7.43413
Dictyocaulus viviparus	Dviv	Clade V	Nematoda	Chromadorea	Strongylida	Dictyocaulidae	Dictyocaulus	PRJEB5116	nDv.1.0	169388535	169.389	14306	14306	122.312	469.947	111	169	7.28469	118.049	357.275	112	120	838027	2514.08	19809	7.87922
Haemonchus contortus	Hcon	Clade V	Nematoda	Chromadorea	Strongylida	Haemonchidae	Haemonchus	PRJNA205202	Hco_v4_coding_submitted	319640208	319.64	23610	24942	116.763	768.553	107	246	7.46415	118.183	597.92	111	174	836847	2510.54	19878	7.91782
Haemonchus placei	Hpla	Clade V	Nematoda	Chromadorea	Strongylida	Haemonchidae	Haemonchus	PRJEB509	H_placei_MHpl1_0011_upd	259125910	259.126	21928	21928	133.121	492.747	115	141	6.2989	121.764	347.355	115	107	755236	2265.71	17092	7.54378
Teladorsagia circumcincta	Tcir	Clade V	Nematoda	Chromadorea	Strongylida	Haemonchidae	Teladorsagia	PRJNA72569	T_circumcincta.14.0.ec.cg.pg	700614188	700.614	25572	25572	123.204	1369.77	110	340	6.55796	117.817	867.2	111	189	503415	1510.24	11365	7.52527
Nippostrongylus brasiliensis	Nbra	Clade V	Nematoda	Chromadorea	Strongylida	Heligmonellidae	Nippostrongylus	PRJEB511	N_brasiliensis_RM07_v1_5_4_0011_upd	294400206	294.4	22796	22796	129.774	507.456	113	145	6.53845	119.716	391.372	114	112	754868	2264.6	17397	7.68214
Heligmosomoides polygyrus	Hpol	Clade V	Nematoda	Chromadorea	Strongylida	Heligmosomatidae	Heligmosomoides	PRJEB1203	H_bakeri_Edinburgh_0011_upd	560662278	560.662	27459	27459	149.7	1008.85	122	139	5.30035	123.044	735.804	116	100	653140	1959.42	14474	7.38688
Heterorhabditis bacteriophora	Hbac	Clade V	Nematoda	Chromadorea	Strongylida	Heterorhabditidae	Heterorhabditis	PRJNA13977	Heterorhabditis_bacteriophora-7.0	77007652	77.0077	20964	20964	112.185	310.601	102	125	7.39751	117.463	281.006	111	117	516586	1549.76	11975	7.72701
Cylicostephanus goldi	Cgol	Clade V	Nematoda	Chromadorea	Strongylida	Strongylidae	Cylicostephanus	PRJEB498	C_goldi_Cheshire_0011	173362437	173.362	13906	13906	136.21	131.284	117	58	5.49837	124.25	125.947	114	59	271787	815.361	5452	6.68661
Strongylus vulgaris	Svul	Clade V	Nematoda	Chromadorea	Strongylida	Strongylidae	Strongylus	PRJEB531	S_vulgaris_Kentucky_0011_upd	291096078	291.096	21071	21079	128.232	207.064	115	72	6.01656	122.68	196.47	116	73	372197	1116.59	7787	6.97391
Drosophila melanogaster	Dmel	Outgroup	Arthropoda	Insecta	Diptera	Drosophilidae	Drosophila		BDGP6.28	142573024	142.573	13947	34920	375.38	1285.2	198	82	2.15959	411.014	908.323	215	68	923396	2770.19	5328	1.92334
Homo sapiens	Hsap	Outgroup	Chordata	Mammalia	Primates	Hominidae	Homo		GRCh38.p13	4537931177	4537.93	20440	229649	149.679	6009.68	116	1623	5.8055	139.207	4277.04	119	1380	893310	2679.93	17742	6.62032
