## Supplementary material for "Intron Losses and Gains in Nematodes: Not Eccentric at All": All the supplementary tables and figures.: Supplementary Table S2 The predicted number and rate of intron losses and gains of each branch.xlsx

### Sheet: TableS2
Branches	Clade	Intron density (1577 orthologs)	Branch length	Loss rate	Gain rate	Loss probability	Gain probability	Introns present	Losses	Gains	Cumulative loss	Cumulative gain
Hsap	Outgroup	6.62	0.573966	0.163816	0.0116388	0.150249	0.0106749	1462	61	579	61	579
Dmel	Outgroup	1.92	0.61133	1.94318	0.0113996	0.85337	0.00500626	369	733	158	733	158
Rcul	Clade I	5.61	0.689683	0.109299	0.00359596	0.103355	0.0034004	764	265	112	497	317
Tmur2	Clade I	5.15	0.117575	0.00317634	0.000166249	0.00317103	0.000165972	776	16	6	417	249
Ttri	Clade I	4.51	0.0682177	0.0313816	0.000683353	0.0308838	0.000672513	722	69	26	491	269
Tsui	Clade I	4.72	0.0518175	0.0164167	0.0003367	0.0162799	0.000333895	688	89	12	511	255
NODE1			0.0941279	0.00267812	9.81673e-07	0.00267453	9.8036e-07	765	21	0	422	243	NODE1: Ttri,Tsui
NODE2			0.314148	0.0689826	0.000225894	0.0666497	0.000218255	786	64	7	401	243	NODE2: Tmur2,Ttri,Tsui
Tpat	Clade I	5.11	0.00843436	0.00903991	0.000313851	0.00899777	0.000312388	783	36	9	415	254
Tmur	Clade I	5.13	0.00437838	0.00508941	5.38172e-05	0.00507635	5.36791e-05	786	19	2	420	245
Tbri	Clade I	5.13	0.0037677	0.0025346	2.75386e-05	0.00253135	2.75034e-05	789	14	0	401	246
NODE3			0.00123372	9.99975e-07	9.74334e-07	9.99974e-07	9.74333e-07	803	5	0	387	246	NODE3: Tmur,Tbri
Tnat	Clade I	5.1	0.00512504	0.00126347	2.74647e-05	0.00126265	2.7447e-05	792	17	1	399	247
NODE4			0.00140365	9.99605e-07	2.7508e-05	9.99591e-07	2.75076e-05	808	3	1	382	246	NODE4: Tmur,Tbri,Tnat
NODE5			0.00294961	9.99609e-07	9.74359e-07	9.99608e-07	9.74358e-07	810	7	0	379	245	NODE5: Tpat,Tmur,Tbri,Tnat
Tspi	Clade I	5.12	0.0237903	0.0267539	0.000693137	0.02639	0.000683712	727	103	18	480	263
Tnel	Clade I	5.13	0.00750467	0.0012781	7.95155e-05	0.00127723	7.94615e-05	785	30	3	407	248
NODE6			0.00096552	9.99632e-07	9.74907e-07	9.99631e-07	9.74906e-07	812	5	0	377	245	NODE6: Tspi,Tnel
NODE7			0.0207864	0.00726466	2.761e-05	0.00723823	2.75096e-05	817	7	1	372	245	NODE7: Tpat,Tmur,Tbri,Tnat,Tspi,Tnel
Tpse	Clade I	5.1	0.0237875	0.00671909	0.000218305	0.00669584	0.00021755	784	32	6	410	250
Tzim	Clade I	5.1	0.00621721	9.99564e-07	9.74449e-07	9.99563e-07	9.74448e-07	777	28	0	411	244
Tpap	Clade I	5.12	0.00751681	0.00634957	2.77375e-05	0.00632937	2.76492e-05	786	20	1	403	245
NODE8			0.00894507	0.0020253	2.14173e-05	0.00202323	2.13954e-05	805	5	0	383	244	NODE8: Tzim,Tpap
NODE9			0.016654	9.9961e-07	9.74368e-07	9.99609e-07	9.74367e-07	810	13	0	378	244	NODE9: Tpse,Tzim,Tpap
NODE10			0.41658	0.0362886	0.000107629	0.0356362	0.000105694	823	28	8	365	244	NODE10: Tpat,Tmur,Tbri,Tnat,Tspi,Tnel,Tpse,Tzim,Tpap
NODE11			0.169583	0.083996	0.000109911	0.0805607	0.000105415	843	63	10	337	236	NODE11: Tmur2,Ttri,Tsui,Tpat,Tmur,Tbri,Tnat,Tspi,Tnel,Tpse,Tzim,Tpap
Sbat	Clade I	4.84	0.535255	0.0800115	0.00123807	0.0768473	0.00118911	678	259	41	533	267
NODE12			0.0988126	0.0274624	0.00020406	0.027086	0.000201263	896	42	21	274	226	NODE12: Tmur2,Ttri,Tsui,Tpat,Tmur,Tbri,Tnat,Tspi,Tnel,Tpse,Tzim,Tpap,Sbat
NODE13			0.101343	0.0932142	0.00144457	0.0889384	0.0013783	917	190	63	232	205	NODE13: Rcul,Tmur2,Ttri,Tsui,Tpat,Tmur,Tbri,Tnat,Tspi,Tnel,Tpse,Tzim,Tpap,Sbat
Psam	Clade C	5.12	0.336016	0.0990977	0.00226505	0.0942408	0.00215404	715	278	107	566	337
Asim	Clade III	5.73	0.257958	0.061338	0.000541277	0.0594787	0.00052487	532	177	13	963	551
Tcan	Clade III	5.99	0.171106	0.0265198	0.000299341	0.0261673	0.000295363	608	92	6	881	545
Alum	Clade III	6.13	0.0187565	0.012147	0.000357298	0.0120714	0.000355073	636	38	9	857	549
Asuu	Clade III	6.13	0.0155538	0.0116404	0.000169303	0.0115719	0.000168308	637	30	2	849	542
NODE14			0.0269048	0.0121404	9.80119e-07	0.0120669	9.74193e-07	665	21	0	819	540	NODE14: Alum,Asuu
Pequ	Clade III	5.81	0.167414	0.385706	0.00305353	0.319572	0.00252997	233	508	77	1328	617
Puni	Clade III	6.28	0.00619296	0.00377494	0.000549853	0.00376679	0.000548666	673	9	18	829	558
NODE15			0.0402409	0.00724606	9.97421e-07	0.00721987	9.93816e-07	664	22	0	820	540	NODE15: Pequ,Puni
NODE16			0.125547	0.00664825	1.67243e-05	0.00662614	1.66686e-05	686	9	1	798	540	NODE16: Alum,Asuu,Pequ,Puni
NODE17			0.0623842	0.00160756	8.0328e-05	0.0016062	8.02603e-05	694	3	1	789	539	NODE17: Tcan,Alum,Asuu,Pequ,Puni
NODE18			0.102237	9.99842e-07	9.39515e-05	9.99794e-07	9.3947e-05	696	37	1	786	538	NODE18: Asim,Tcan,Alum,Asuu,Pequ,Puni
Dmed	Clade III	6.22	0.373324	0.0306858	0.000574529	0.0302112	0.000565642	646	80	17	852	554
Gpul	Clade III	5.53	0.308606	0.107163	0.00118236	0.101561	0.00112057	385	336	30	1128	569
Tcal	Clade III	6.21	0.200509	0.00475763	0.000181993	0.00474589	0.000181544	638	56	6	853	547
Lloa	Clade III	6.29	0.0593148	0.0108721	7.95918e-05	0.0108128	7.91575e-05	645	30	2	849	550
Wban	Clade III	6.28	0.0244041	0.0188392	0.000283947	0.0186602	0.000281249	592	83	4	904	552
Bmal	Clade III	6.3	0.00280582	0.00358453	9.98767e-07	0.00357811	9.96978e-07	658	14	4	839	553
Btim	Clade III	6.24	0.0189311	0.0290502	0.000446896	0.0286259	0.00044037	527	146	5	971	554
NODE19			0.00430171	0.00183449	7.41402e-05	0.00183274	7.40695e-05	668	1	0	825	549	NODE19: Bmal,Btim
Bpah	Clade III	6.23	0.00927933	0.00646469	0.000189644	0.00644323	0.000189014	640	36	7	860	556
NODE20			0.0192371	0.00192045	6.37551e-05	0.00191855	6.36919e-05	669	3	1	824	549	NODE20: Bmal,Btim,Bpah
NODE21			0.0533755	1.00006e-06	9.96246e-05	1.00001e-06	9.96196e-05	671	2	0	821	548	NODE21: Wban,Bmal,Btim,Bpah
NODE22			0.0104062	9.99719e-07	9.74432e-07	9.99718e-07	9.74432e-07	673	7	0	819	548	NODE22: Lloa,Wban,Bmal,Btim,Bpah
Lsig	Clade III	6.38	0.109464	0.0222317	0.000547453	0.0219804	0.000541265	648	24	12	857	561
Avit	Clade III	6.3	0.0655594	0.0251299	0.000480178	0.0248108	0.000474081	627	51	18	884	567
NODE23			0.00968897	0.00257496	9.77865e-07	0.00257165	9.76606e-07	660	9	0	833	549	NODE23: Lsig,Avit
Eela	Clade III	6.26	0.069425	0.0131499	0.000320807	0.0130617	0.000318655	629	47	7	871	556
NODE24			0.015965	0.00285357	4.69904e-05	0.00284944	4.69223e-05	669	12	1	824	549	NODE24: Lsig,Avit,Eela
NODE25			0.0147987	9.99665e-07	9.90035e-06	9.99659e-07	9.9003e-06	680	14	1	812	548	NODE25: Lloa,Wban,Bmal,Btim,Bpah,Lsig,Avit,Eela
Dimm	Clade III	6.39	0.0895762	0.0263254	0.000548642	0.0259749	0.000541336	646	44	13	858	560
Ofle	Clade III	5.92	0.0478178	0.0296719	0.000417634	0.0292299	0.000411414	468	209	9	1032	556
Ovol	Clade III	6.27	0.00280572	9.99776e-07	0.000138465	9.99706e-07	0.000138455	657	12	4	839	552
Ooch	Clade III	6.28	0.0192427	0.0812939	0.0014877	0.0780201	0.00142779	630	78	43	905	591
NODE26			0.0187945	9.99865e-07	5.44797e-06	9.99862e-07	5.44795e-06	665	4	1	827	548	NODE26: Ovol,Ooch
NODE27			0.0321252	0.00215267	9.98556e-07	0.00215035	9.97482e-07	668	9	0	823	547	NODE27: Ofle,Ovol,Ooch
NODE28			0.0177587	0.00402881	2.16547e-05	0.00402066	2.16109e-05	677	16	0	814	547	NODE28: Dimm,Ofle,Ovol,Ooch
NODE29			0.0855866	9.99738e-07	4.4268e-05	9.99716e-07	4.4267e-05	693	1	6	798	547	NODE29: Lloa,Wban,Bmal,Btim,Bpah,Lsig,Avit,Eela,Dimm,Ofle,Ovol,Ooch
NODE30			0.0663747	9.99808e-07	9.91207e-07	9.99807e-07	9.91206e-07	688	5	2	797	541	NODE30: Tcal,Lloa,Wban,Bmal,Btim,Bpah,Lsig,Avit,Eela,Dimm,Ofle,Ovol,Ooch
NODE31			0.139274	0.0237349	7.99764e-05	0.0234545	7.90316e-05	691	20	2	792	539	NODE31: Gpul,Tcal,Lloa,Wban,Bmal,Btim,Bpah,Lsig,Avit,Eela,Dimm,Ofle,Ovol,Ooch
NODE32			0.0472562	0.00231374	9.75389e-07	0.00231106	9.74261e-07	709	10	0	772	537	NODE32: Dmed,Gpul,Tcal,Lloa,Wban,Bmal,Btim,Bpah,Lsig,Avit,Eela,Dimm,Ofle,Ovol,Ooch
Smur	Clade III	6.29	0.252077	0.0119062	0.000140605	0.0118348	0.000139761	647	24	5	840	543
Ever	Clade III	6.27	0.239315	0.0105464	0.000566058	0.010488	0.000562924	651	35	20	851	558
NODE33			0.223012	0.00904144	0.000178755	0.00899989	0.000177934	666	54	1	816	538	NODE33: Smur,Ever
NODE34			0.0491979	9.99753e-07	2.65543e-05	9.9974e-07	2.65539e-05	719	13	0	762	537	NODE34: Dmed,Gpul,Tcal,Lloa,Wban,Bmal,Btim,Bpah,Lsig,Avit,Eela,Dimm,Ofle,Ovol,Ooch,Smur,Ever
NODE35			0.196505	0.103506	0.00383968	0.0981442	0.00364078	732	291	109	749	537	NODE35: Asim,Tcan,Alum,Asuu,Pequ,Puni,Dmed,Gpul,Tcal,Lloa,Wban,Bmal,Btim,Bpah,Lsig,Avit,Eela,Dimm,Ofle,Ovol,Ooch,Smur,Ever
Ptri	Clade IV	0.83	0.133751	0.038584	7.45798e-05	0.0378477	7.31566e-05	55	2	3	1611	722
Spap	Clade IV	0.83	0.0279421	1.00013e-06	9.73714e-07	1.00013e-06	9.73713e-07	52	0	0	1611	719
Sven	Clade IV	0.87	0.0315564	1.00011e-06	9.73904e-07	1.00011e-06	9.73903e-07	51	1	0	1612	719
NODE36			0.0792218	0.0204555	9.73928e-07	0.0202477	9.64034e-07	52	1	0	1611	719	NODE36: Spap,Sven
Sste	Clade IV	0.98	0.0761645	0.0391936	9.74327e-07	0.0384355	9.55479e-07	52	3	0	1613	721
Srat	Clade IV	1.01	0.0531574	1.00011e-06	3.31658e-05	1.00009e-06	3.31652e-05	57	0	2	1610	723
NODE37			0.0370112	1.00016e-06	6.97014e-05	1.00012e-06	6.96989e-05	55	0	2	1610	721	NODE37: Sste,Srat
NODE38			0.0802832	0.0230891	9.74857e-07	0.0228246	9.63688e-07	53	1	0	1610	719	NODE38: Spap,Sven,Sste,Srat
NODE39			0.713744	2.51122	0.000714886	0.918627	0.000261512	54	834	9	1609	719	NODE39: Ptri,Spap,Sven,Sste,Srat
Bxyl	Clade IV	3.61	0.538651	0.418598	0.00121944	0.341837	0.000995827	342	90	27	1349	747
Pred	Clade IV	2.51	0.325095	0.274516	0.000281666	0.240028	0.000246279	221	42	11	1460	737
Hmep	Clade IV	2.18	0.329373	0.478885	0.000391699	0.380458	0.000311191	182	82	12	1500	738
NODE40			0.185768	0.561394	0.000426933	0.429504	0.000326632	252	159	6	1418	726	NODE40: Pred,Hmep
NODE41			0.0380387	0.119478	9.91525e-07	0.112616	9.34582e-07	405	483	0	1259	720	NODE41: Bxyl,Pred,Hmep
Anan	Clade IV	5.12	0.387074	0.228586	0.0062495	0.203729	0.00556992	624	446	179	1236	916
Ddip	Clade IV	8.72	0.374664	0.0976794	0.0294019	0.0917275	0.0276104	1645	180	952	1195	1896
Ddes	Clade IV	6.75	0.292975	0.0637611	0.0158249	0.0612899	0.0152116	1249	171	547	1186	1491
NODE42			0.109884	0.020759	0.00712639	0.0204722	0.00702795	873	192	158	1015	944	NODE42: Ddip,Ddes
Gpal	Clade IV	6.98	0.0553863	0.047498	0.0020911	0.0463395	0.0020401	1055	302	56	1435	1546
Gros	Clade IV	6.65	0.0408584	0.0278924	0.00115806	0.0274912	0.0011414	1257	83	39	1216	1529
NODE43			0.110739	0.00135081	1.86105e-05	0.00134989	1.85978e-05	1301	19	16	1133	1490	NODE43: Gpal,Gros
Hgly	Clade IV	6.54	0.127498	0.0147017	0.000723445	0.0145889	0.000717894	1256	77	29	1191	1503
NODE44			0.236867	0.0327559	0.00854973	0.0320886	0.00837556	1304	76	276	1114	1474	NODE44: Gpal,Gros,Hgly
Mgra	Clade IV	6.66	0.125285	0.0120605	0.00114792	0.0119812	0.00114037	1073	137	33	1284	1413
Ment	Clade IV	6.67	0.0344103	0.0946694	0.00259193	0.0902112	0.00246987	976	290	74	1466	1498
Mare	Clade IV	6.25	0.0112063	0.0179064	0.000373559	0.0177437	0.000370165	1143	35	10	1247	1446
Mjav	Clade IV	6.27	0.0133402	0.042039	0.00101172	0.041147	0.00099025	1140	61	33	1273	1469
NODE45			0.00453361	9.99633e-07	9.7587e-07	9.99632e-07	9.75869e-07	1168	18	0	1212	1436	NODE45: Mare,Mjav
Mflo	Clade IV	6.92	0.0369911	0.0452248	0.00167248	0.0441807	0.00163387	893	318	41	1528	1477
Minc	Clade IV	6.25	0.00913842	0.00589865	6.05188e-05	0.00588111	6.03388e-05	1140	32	2	1242	1438
NODE46			0.00401341	0.000696964	9.76206e-07	0.000696721	9.75865e-07	1170	16	0	1210	1436	NODE46: Mflo,Minc
NODE47			0.00961695	0.00582892	0.00013132	0.00581159	0.000130929	1186	18	12	1194	1436	NODE47: Mare,Mjav,Mflo,Minc
NODE48			0.0525544	0.0127848	0.000347135	0.0127012	0.000344865	1192	17	11	1176	1424	NODE48: Ment,Mare,Mjav,Mflo,Minc
Mhap	Clade IV	5.93	0.0622853	0.0311489	0.000809433	0.0306565	0.000796636	987	231	20	1390	1433
NODE49			0.0467866	0.00109867	0.000397678	0.00109785	0.00039738	1198	12	33	1159	1413	NODE49: Ment,Mare,Mjav,Mflo,Minc,Mhap
NODE50			0.332059	0.0812154	0.0059711	0.0777757	0.0057182	1177	109	182	1147	1380	NODE50: Mgra,Ment,Mare,Mjav,Mflo,Minc,Mhap
NODE51			0.190881	0.113187	0.0146868	0.106249	0.0137866	1104	215	412	1038	1198	NODE51: Gpal,Gros,Hgly,Mgra,Ment,Mare,Mjav,Mflo,Minc,Mhap
NODE52			0.0837084	0.0370689	0.000301083	0.0363848	0.000295527	907	33	49	823	786	NODE52: Ddip,Ddes,Gpal,Gros,Hgly,Mgra,Ment,Mare,Mjav,Mflo,Minc,Mhap
NODE53			0.0519426	0.000769339	8.00729e-05	0.000769012	8.00389e-05	891	14	17	790	737	NODE53: Anan,Ddip,Ddes,Gpal,Gros,Hgly,Mgra,Ment,Mare,Mjav,Mflo,Minc,Mhap
NODE54			0.0452353	0.0210584	9.93201e-07	0.0208382	9.82816e-07	888	1	10	776	720	NODE54: Bxyl,Pred,Hmep,Anan,Ddip,Ddes,Gpal,Gros,Hgly,Mgra,Ment,Mare,Mjav,Mflo,Minc,Mhap
NODE55			0.070667	1.00013e-06	9.92206e-07	1.00013e-06	9.92205e-07	879	32	1	775	710	NODE55: Ptri,Spap,Sven,Sste,Srat,Bxyl,Pred,Hmep,Anan,Ddip,Ddes,Gpal,Gros,Hgly,Mgra,Ment,Mare,Mjav,Mflo,Minc,Mhap
Ssca	Clade IV	3.77	0.0980287	0.032834	0.000566692	0.0322917	0.000557332	360	29	16	1325	741
Scar	Clade IV	3.71	0.116323	0.0464999	0.000368039	0.0454271	0.000359547	347	35	9	1331	734
NODE56			0.0982589	0.0511924	0.000196132	0.0498993	0.000191178	373	40	4	1296	725	NODE56: Ssca,Scar
Smon	Clade IV	3.77	0.18901	0.0907981	0.000635302	0.0867708	0.000607124	333	54	19	1352	741
Sfel	Clade IV	3.82	0.182918	0.0868482	0.000728692	0.0831538	0.000697695	351	40	23	1338	745
NODE57			0.0536003	0.00660473	3.09685e-05	0.00658287	3.0866e-05	368	20	0	1298	722	NODE57: Smon,Sfel
Sgla	Clade IV	3.93	0.212831	0.115375	0.00141513	0.108893	0.00133562	355	73	40	1351	762
NODE58			0.0291222	0.0194721	1.68445e-05	0.0192836	1.66815e-05	388	22	1	1278	722	NODE58: Smon,Sfel,Sgla
NODE59			0.263983	0.428592	0.000701593	0.348461	0.000570421	409	513	12	1256	721	NODE59: Ssca,Scar,Smon,Sfel,Sgla
NODE60			0.0374572	0.111883	0.000915375	0.105804	0.000865636	910	252	32	743	709	NODE60: Ptri,Spap,Sven,Sste,Srat,Bxyl,Pred,Hmep,Anan,Ddip,Ddes,Gpal,Gros,Hgly,Mgra,Ment,Mare,Mjav,Mflo,Minc,Mhap,Ssca,Scar,Smon,Sfel,Sgla
Mjap	Clade V	9.15	0.226221	0.0384461	0.00178783	0.037683	0.00175234	1590	202	62	1206	1852
Pgib	Clade V	9.11	0.25029	0.0411017	0.00111654	0.0402461	0.0010933	1515	285	33	1318	1889
Pfis	Clade V	9.54	0.12261	0.00907115	0.000664462	0.00902714	0.000661238	1624	182	13	1273	1953
Pmay	Clade V	9.48	0.117969	0.00924578	0.00144009	0.00919656	0.00143243	1666	177	42	1281	2003
Pent	Clade V	9.56	0.112251	0.00974418	0.00228907	0.00968578	0.00227535	1690	174	61	1287	2033
Pjap	Clade V	9.59	0.0810112	0.0131784	0.000472947	0.0130889	0.000469733	1618	196	12	1330	2004
Parc	Clade V	9.6	0.0438798	0.0115411	0.000799332	0.0114702	0.00079442	1684	123	20	1287	2027
Pexs	Clade V	9.57	0.0342249	0.00398048	0.000597559	0.00397139	0.000596193	1670	107	11	1292	2018
Ppac	Clade V	9.54	0.0310673	0.00443952	0.000296735	0.00442902	0.000296034	1675	99	8	1284	2015
NODE61			0.0186984	0.00153467	9.82417e-07	0.00153349	9.81663e-07	1766	21	0	1185	2007	NODE61: Pexs,Ppac
NODE62			0.0509328	0.00497287	0.000401894	0.00495953	0.000400816	1787	21	7	1164	2007	NODE62: Parc,Pexs,Ppac
Pmax	Clade V	9.63	0.0783841	0.01112	0.000956638	0.0110531	0.000950885	1627	193	19	1336	2019
NODE63			0.0174098	0.0015864	8.42372e-05	0.00158507	8.41669e-05	1801	9	8	1143	2000	NODE63: Parc,Pexs,Ppac,Pmax
NODE64			0.0342723	0.00109015	0.000678781	0.00108919	0.000678181	1802	21	20	1134	1992	NODE64: Pjap,Parc,Pexs,Ppac,Pmax
NODE65			0.0163236	0.00120558	0.000246275	0.0012047	0.000246096	1803	9	11	1113	1972	NODE65: Pent,Pjap,Parc,Pexs,Ppac,Pmax
NODE66			0.0440629	0.00970566	0.000615276	0.00965575	0.000612111	1801	13	21	1104	1961	NODE66: Pmay,Pent,Pjap,Parc,Pexs,Ppac,Pmax
NODE67			0.0788417	0.0364246	0.00273414	0.0357206	0.00268129	1793	58	84	1091	1940	NODE67: Pfis,Pmay,Pent,Pjap,Parc,Pexs,Ppac,Pmax
NODE68			0.0608248	0.0180543	0.000403837	0.0178887	0.000400132	1767	29	66	1033	1856	NODE68: Pgib,Pfis,Pmay,Pent,Pjap,Parc,Pexs,Ppac,Pmax
NODE69			0.217183	0.148165	0.0224486	0.136215	0.020638	1730	210	596	1004	1790	NODE69: Mjap,Pgib,Pfis,Pmay,Pent,Pjap,Parc,Pexs,Ppac,Pmax
Mbel	Clade V	9.2	0.469391	0.195534	0.0231915	0.175628	0.0208305	1614	387	657	1181	1851
NODE70			0.0404145	0.00567772	0.00488533	0.00564783	0.00485962	1344	142	131	794	1194	NODE70: Mjap,Pgib,Pfis,Pmay,Pent,Pjap,Parc,Pexs,Ppac,Pmax,Mbel
Dpac	Clade V	7.58	0.0162667	0.00113748	9.09007e-05	0.00113678	9.08449e-05	1239	38	5	1234	1529
Dcor	Clade V	7.61	0.00945118	0.00290711	0.000150533	0.00290267	0.000150303	1281	3	12	1199	1536
NODE71			0.344995	0.146151	0.0106492	0.135269	0.00985632	1272	102	300	1196	1524	NODE71: Dpac,Dcor
Clat	Clade V	3.62	0.0235115	0.0141319	0.000125264	0.0140316	0.000124375	319	34	3	1891	1266
Crem	Clade V	3.36	0.0204985	0.00320155	6.87329e-05	0.00319632	6.86207e-05	341	11	2	1868	1265
NODE72			0.111995	0.0449608	4.14951e-05	0.0439641	4.05753e-05	350	27	1	1857	1263	NODE72: Clat,Crem
Csin	Clade V	3.51	0.130085	0.0524077	0.000624805	0.0510423	0.000608527	346	29	20	1882	1284
Cnig	Clade V	3.39	0.0249095	0.0125944	8.24111e-05	0.0125149	8.18909e-05	326	11	2	1890	1272
Cbri	Clade V	3.48	0.0292573	0.00315336	7.65734e-05	0.00314827	7.64499e-05	331	5	1	1884	1271
NODE73			0.0918126	0.0694045	0.000155372	0.0670456	0.000150091	335	26	6	1879	1270	NODE73: Cnig,Cbri
NODE74			0.0368703	0.0586718	0.000102632	0.0569809	9.96738e-05	355	23	2	1853	1264	NODE74: Csin,Cnig,Cbri
NODE75			0.0221798	0.0398177	9.78063e-05	0.0390335	9.58801e-05	376	19	3	1830	1262	NODE75: Clat,Crem,Csin,Cnig,Cbri
Cbre	Clade V	3.36	0.122806	0.07049	7.94111e-05	0.0680603	7.66739e-05	333	35	2	1873	1262
Ctro	Clade V	3.41	0.14636	0.071551	0.000228671	0.0690434	0.000220657	337	34	5	1872	1265
NODE76			0.0337114	0.0403919	3.09272e-05	0.0395864	3.03104e-05	366	27	1	1838	1260	NODE76: Cbre,Ctro
NODE77			0.0339373	0.0119603	9.8842e-07	0.011889	9.82532e-07	392	9	0	1811	1259	NODE77: Clat,Crem,Csin,Cnig,Cbri,Cbre,Ctro
Cele	Clade V	3.65	0.147953	0.0657926	0.000400829	0.0636623	0.00038785	373	39	11	1841	1270
NODE78			0.0449897	0.0599953	0.000200217	0.0582253	0.00019431	401	22	12	1802	1259	NODE78: Clat,Crem,Csin,Cnig,Cbri,Cbre,Ctro,Cele
Cjap	Clade V	3.31	0.225499	0.235054	0.000722006	0.2094	0.000643203	315	116	20	1896	1267
NODE79			0.0780778	0.565685	4.35675e-05	0.432021	3.32731e-05	411	107	14	1780	1247	NODE79: Clat,Crem,Csin,Cnig,Cbri,Cbre,Ctro,Cele,Cjap
Cang	Clade V	3.42	0.387865	0.837865	0.00165251	0.566963	0.00111822	286	260	42	1933	1275
NODE80			0.191607	0.499027	0.00214232	0.392493	0.00168497	504	579	9	1673	1233	NODE80: Clat,Crem,Csin,Cnig,Cbri,Cbre,Ctro,Cele,Cjap,Cang
NODE81			0.0431769	0.0255723	0.000634792	0.0252401	0.000626546	1074	165	8	1094	1224	NODE81: Dpac,Dcor,Clat,Crem,Csin,Cnig,Cbri,Cbre,Ctro,Cele,Cjap,Cang
Otip	Clade V	5.42	0.345673	0.587471	0.00337862	0.443592	0.00255115	654	522	77	1594	1304
Hbac	Clade V	7.73	0.710984	0.246099	0.00718042	0.217406	0.00634324	617	664	196	1766	1439
Dviv	Clade V	7.88	0.235495	0.122032	0.00303342	0.114709	0.0028514	952	189	97	1377	1385
Acan2	Clade V	7.54	0.0410076	0.02331	0.000793893	0.0230314	0.000784401	926	109	25	1332	1314
Acos	Clade V	7.62	0.0342555	0.0198209	0.00111864	0.0196148	0.00110701	1004	46	40	1269	1329
NODE82			0.114286	0.00131677	7.70242e-05	0.00131585	7.69706e-05	1010	35	1	1223	1289	NODE82: Acan2,Acos
NODE83			0.115612	0.00190846	9.7842e-07	0.00190664	9.77487e-07	1044	43	0	1188	1288	NODE83: Dviv,Acan2,Acos
Tcir	Clade V	7.53	0.177503	0.0914662	0.00204176	0.0873201	0.0019492	710	400	59	1586	1352
Hcon	Clade V	7.92	0.124664	0.0642359	0.00337616	0.0621125	0.00326455	905	224	108	1440	1401
Hpla	Clade V	7.54	0.039108	0.0291887	0.0009876	0.0287527	0.000972848	990	62	31	1278	1324
NODE84			0.0971858	0.00462269	3.20383e-05	0.00461195	3.19638e-05	1021	30	0	1216	1293	NODE84: Hcon,Hpla
NODE85			0.0838258	0.00616812	5.86272e-05	0.00614895	5.84451e-05	1051	22	2	1186	1293	NODE85: Tcir,Hcon,Hpla
Nbra	Clade V	7.68	0.202537	0.0314479	0.000378203	0.0309528	0.000372248	940	88	13	1310	1306
Hpol	Clade V	7.39	0.208233	0.0509254	0.000872111	0.0496289	0.000849909	870	172	27	1394	1320
NODE86			0.0366015	0.0087794	8.67556e-05	0.00874059	8.63721e-05	1015	58	2	1222	1293	NODE86: Nbra,Hpol
NODE87			0.0379129	0.00313922	0.000203279	0.00313398	0.000202939	1071	19	3	1164	1291	NODE87: Tcir,Hcon,Hpla,Nbra,Hpol
NODE88			0.0341243	0.00245135	9.87203e-07	0.00244835	9.85993e-07	1087	24	2	1145	1288	NODE88: Dviv,Acan2,Acos,Tcir,Hcon,Hpla,Nbra,Hpol
Cgol	Clade V	6.69	0.262266	0.0956567	0.000840377	0.0911863	0.000801103	394	330	21	1861	1311
Svul	Clade V	6.97	0.205947	0.0929311	0.000837285	0.0887072	0.000799228	521	200	18	1731	1308
NODE89			0.0508735	0.00571957	9.99677e-07	0.00570324	9.96823e-07	703	258	0	1531	1290	NODE89: Cgol,Svul
Oden	Clade V	7.43	0.202088	0.0534574	0.000995339	0.052028	0.000968725	779	202	20	1475	1310
NODE90			0.0312801	0.00261931	5.8743e-05	0.00261581	5.86644e-05	961	120	0	1273	1290	NODE90: Cgol,Svul,Oden
Name	Clade V	7.54	0.196247	0.0310441	0.00100787	0.0305518	0.000991891	921	153	25	1339	1316
Acey	Clade V	7.67	0.0621029	0.0212088	0.000154517	0.0209838	0.000152878	978	62	5	1264	1298
Aduo	Clade V	7.46	0.0639166	0.0272672	0.000432128	0.026893	0.000426198	826	198	10	1421	1303
Acan	Clade V	7.59	0.0491111	0.0215714	0.00057451	0.0213343	0.000568196	954	77	17	1300	1306
NODE91			0.0246022	0.00421253	4.04974e-05	0.00420358	4.04114e-05	1014	21	0	1223	1293	NODE91: Aduo,Acan
NODE92			0.0738232	0.00354784	8.47273e-05	0.0035414	8.45736e-05	1035	16	2	1202	1293	NODE92: Acey,Aduo,Acan
NODE93			0.030451	0.0054457	3.28688e-05	0.00543081	3.2779e-05	1049	33	1	1186	1291	NODE93: Name,Acey,Aduo,Acan
NODE94			0.0661452	0.00816896	7.16145e-05	0.00813539	7.13202e-05	1081	32	4	1153	1290	NODE94: Cgol,Svul,Oden,Name,Acey,Aduo,Acan
NODE95			0.108265	0.00646341	0.000448857	0.00644112	0.000447309	1109	19	43	1121	1286	NODE95: Dviv,Acan2,Acos,Tcir,Hcon,Hpla,Nbra,Hpol,Cgol,Svul,Oden,Name,Acey,Aduo,Acan
NODE96			0.0765007	0.0148937	0.00034046	0.0147808	0.00033788	1085	30	16	1102	1243	NODE96: Hbac,Dviv,Acan2,Acos,Tcir,Hcon,Hpla,Nbra,Hpol,Cgol,Svul,Oden,Name,Acey,Aduo,Acan
NODE97			0.0331223	0.0229576	0.000123681	0.0226947	0.000122264	1099	143	11	1072	1227	NODE97: Otip,Hbac,Dviv,Acan2,Acos,Tcir,Hcon,Hpla,Nbra,Hpol,Cgol,Svul,Oden,Name,Acey,Aduo,Acan
NODE98			0.058756	0.0200052	0.00507369	0.0197564	0.0050106	1231	277	153	929	1216	NODE98: Dpac,Dcor,Clat,Crem,Csin,Cnig,Cbri,Cbre,Ctro,Cele,Cjap,Cang,Otip,Hbac,Dviv,Acan2,Acos,Tcir,Hcon,Hpla,Nbra,Hpol,Cgol,Svul,Oden,Name,Acey,Aduo,Acan
NODE99			0.135568	0.153824	0.0105213	0.141848	0.00970222	1355	161	386	652	1063	NODE99: Mjap,Pgib,Pfis,Pmay,Pent,Pjap,Parc,Pexs,Ppac,Pmax,Mbel,Dpac,Dcor,Clat,Crem,Csin,Cnig,Cbri,Cbre,Ctro,Cele,Cjap,Cang,Otip,Hbac,Dviv,Acan2,Acos,Tcir,Hcon,Hpla,Nbra,Hpol,Cgol,Svul,Oden,Name,Acey,Aduo,Acan
NODE100			0.0365031	0.0443624	0.00036147	0.043385	0.000353506	1130	33	249	491	677	NODE100: Ptri,Spap,Sven,Sste,Srat,Bxyl,Pred,Hmep,Anan,Ddip,Ddes,Gpal,Gros,Hgly,Mgra,Ment,Mare,Mjav,Mflo,Minc,Mhap,Ssca,Scar,Smon,Sfel,Sgla,Mjap,Pgib,Pfis,Pmay,Pent,Pjap,Parc,Pexs,Ppac,Pmax,Mbel,Dpac,Dcor,Clat,Crem,Csin,Cnig,Cbri,Cbre,Ctro,Cele,Cjap,Cang,Otip,Hbac,Dviv,Acan2,Acos,Tcir,Hcon,Hpla,Nbra,Hpol,Cgol,Svul,Oden,Name,Acey,Aduo,Acan
NODE101			0.13971	0.499114	0.00429199	0.39216	0.00337226	914	170	198	458	428	NODE101: Asim,Tcan,Alum,Asuu,Pequ,Puni,Dmed,Gpul,Tcal,Lloa,Wban,Bmal,Btim,Bpah,Lsig,Avit,Eela,Dimm,Ofle,Ovol,Ooch,Smur,Ever,Ptri,Spap,Sven,Sste,Srat,Bxyl,Pred,Hmep,Anan,Ddip,Ddes,Gpal,Gros,Hgly,Mgra,Ment,Mare,Mjav,Mflo,Minc,Mhap,Ssca,Scar,Smon,Sfel,Sgla,Mjap,Pgib,Pfis,Pmay,Pent,Pjap,Parc,Pexs,Ppac,Pmax,Mbel,Dpac,Dcor,Clat,Crem,Csin,Cnig,Cbri,Cbre,Ctro,Cele,Cjap,Cang,Otip,Hbac,Dviv,Acan2,Acos,Tcir…
NODE102			0.203334	0.444369	0.0041062	0.35809	0.00330893	886	246	88	288	230	NODE102: Psam,Asim,Tcan,Alum,Asuu,Pequ,Puni,Dmed,Gpul,Tcal,Lloa,Wban,Bmal,Btim,Bpah,Lsig,Avit,Eela,Dimm,Ofle,Ovol,Ooch,Smur,Ever,Ptri,Spap,Sven,Sste,Srat,Bxyl,Pred,Hmep,Anan,Ddip,Ddes,Gpal,Gros,Hgly,Mgra,Ment,Mare,Mjav,Mflo,Minc,Mhap,Ssca,Scar,Smon,Sfel,Sgla,Mjap,Pgib,Pfis,Pmay,Pent,Pjap,Parc,Pexs,Ppac,Pmax,Mbel,Dpac,Dcor,Clat,Crem,Csin,Cnig,Cbri,Cbre,Ctro,Cele,Cjap,Cang,Otip,Hbac,Dviv,Acan2,Acos…
NODE103			0.26753	0.326834	0.00112974	0.278647	0.000963181	1044	42	142	42	142	NODE103: Rcul,Tmur2,Ttri,Tsui,Tpat,Tmur,Tbri,Tnat,Tspi,Tnel,Tpse,Tzim,Tpap,Sbat,Psam,Asim,Tcan,Alum,Asuu,Pequ,Puni,Dmed,Gpul,Tcal,Lloa,Wban,Bmal,Btim,Bpah,Lsig,Avit,Eela,Dimm,Ofle,Ovol,Ooch,Smur,Ever,Ptri,Spap,Sven,Sste,Srat,Bxyl,Pred,Hmep,Anan,Ddip,Ddes,Gpal,Gros,Hgly,Mgra,Ment,Mare,Mjav,Mflo,Minc,Mhap,Ssca,Scar,Smon,Sfel,Sgla,Mjap,Pgib,Pfis,Pmay,Pent,Pjap,Parc,Pexs,Ppac,Pmax,Mbel,Dpac,Dcor,Clat…
