## Supplementary material for "Intron Losses and Gains in Nematodes: Not Eccentric at All": All the supplementary tables and figures.: Supplementary TableS5 The project IDs of the RNA-Seq data used in this study.xlsx

### Sheet: Sheet1
Species	Project ID	BioProject ID	Study/Sample/Description
C. angaria	SRR065718	PRJNA51225	Mixed-stage(primarily larvae, and many of the first (L1) larval stage of starved wroms)
C. japonica	SRR580395, SRR580396, SRR580397, SRR580398, SRR580399, SRR580400	PRJNA176858	L4 larvae and adults were pooled for each sex ( XO: male, SRR580398-400 ; XX: female or mutant pseudo-female, SRR580395-397)
C. elegans	SRR7781209, SRR7781210	PRJNA489172	L4-early adult stage
C. tropicalis	NULL	-	-
C. brenneri	SRR7781211	PRJNA489172	L4-early adult stage
	SRR8869243	PRJNA531652	Isolated from rotting noni fruits
C. latens	SRR5831583	PRJNA248912	Draft genome assembly and annotation for Caenorhabditis latens
C. remanei	SRR7781207, SRR7781212	PRJNA489172	L4-early adult stage
C. sinica	NULL	-	-
C. nigoni	SRR3031146	PRJNA306406	young adult males
C. briggsae	SRR7781208	PRJNA489172	L4-early adult stage
